# Quantifiable Blood TCR Repertoire Components Associated with Immune Aging

**DOI:** 10.1101/2024.07.19.604275

**Authors:** Jing Hu, Mingyao Pan, Brett Reid, Shelley Tworoger, Bo Li

## Abstract

T cell senescence results in decayed adaptive immune protection in older individuals, with decreased or increased abundance of certain T cell phenotypic subpopulations. However, no study has linked aging to the dynamic changes of T cell clones. Through a newly develop computational framework, Repertoire Functional Units (RFU), we investigated over 6,500 TCR repertoire sequencing samples from multiple human cohorts. Our analysis identified age-associated RFUs repeatedly and consistently across different cohorts. Quantification of RFU decreases with aging revealed accelerated loss under immunosuppressive conditions. Systematic analysis of age-associated RFUs in clinical samples manifested a potential link between these RFUs and improved clinical outcomes during acute viral infections, such as lower ICU admission and reduced risk of developing complications. Finally, our investigation of bone-marrow transplantation patients indicated a secondary expansion of the age-associated clones upon receiving stem cells from younger donors. Together, our results suggest the existence of certain clones or a ‘TCR clock’ that could reflect the immune functions in aging populations.
