## Supplementary Table 1 for "Quantifiable Blood TCR Repertoire Components Associated with Immune Aging"

### Sheet: sheet1
Study	Sample Size*	Disease	PubMed ID	Link
Emerson et al., 2013	50	Healthy Donor, Multiple Sclerosis	23428915	https://clients.adaptivebiotech.com/pub/emerson-2013-jim
Nolan et al., 2020	1414	Healthy Donor (COVID-19)	32793896	https://clients.adaptivebiotech.com/pub/covid-2020
Pagliuca et al., 2021	135	Leukemia (BM transplant)	34748628	https://clients.adaptivebiotech.com/pub/pagliuca-2021-b
Kanakry et al., 2016	104	Healthy Donor and GVHD patients	27213183	https://clients.adaptivebiotech.com/pub/Kanakry-2016-JCIInsight
Emerson et al., 2017	666	Healthy Donors	28369038	https://clients.adaptivebiotech.com/pub/emerson-2017-natgen
Britanova et al., 2016	79	Healthy Donors	27183615	https://journals.aai.org/jimmunol/article/196/12/5005/105159/Dynamics-of-Individual-T-Cell-Repertoires-From
Sacco et al., 2022	131	Pediatric MIS-C (COVID-19)	35177862	https://clients.adaptivebiotech.com/pub/sacco-2021-misc
Towlerton et al., 2022	192	HIV patients	35585986	https://clients.adaptivebiotech.com/pub/towlerton-2022-hiv
Gittelman et al., 2022	2887	Healthy Donor (COVID-19)	35439174	https://clients.adaptivebiotech.com/pub/gittelman-2022-jci
Greenberger et al., 2022	505	Leukemia (COVID-19)	36074641	https://clients.adaptivebiotech.com/pub/greenberger-2022-bcd
Cader et al., 2020	102	Hochkin lymphoma	32778827	https://www.nature.com/articles/s41591-020-1006-1
DeWolf et al., 2022	108	Post-mortem	37494469	https://clients.adaptivebiotech.com/pub/dewolf-2022-gvhd
Fischer et al., 2021	65	Twins with CF	33708199	https://clients.adaptivebiotech.com/pub/fischer-2021-fi
Mitchell et al., 2022	359	Healthy Donor (Pediatric)	35998036	https://clients.adaptivebiotech.com/pub/mitchell-2022-jcii
*: Actual sample size of the original cohort might be larger. The number in this table reflect the sample size used in this study. Preprocessing and sample filtering criteria are described in Methods.
